# *Gtf2i* and *Gtf2ird1* mutation are not sufficient to reproduce mouse phenotypes caused by the Williams Syndrome critical region

**DOI:** 10.1101/558544

**Authors:** Nathan Kopp, Katherine McCullough, Susan E. Maloney, Joseph D. Dougherty

## Abstract

Williams syndrome is a neurodevelopmental disorder caused by a 1.5-1.8Mbp deletion on chromosome 7q11.23, affecting the copy number of 26-28 genes. Phenotypes of Williams syndrome include cardiovascular problems, craniofacial dysmorphology, deficits in visual spatial cognition, and a characteristic hypersocial personality. There are still no genes in the region that have been consistently linked to the cognitive and behavioral phenotypes, although human studies and mouse models have led to the current hypothesis that the general transcription factor 2 I family of genes, *GTF2I* and *GTF2IRD1*, are responsible. Here we test the hypothesis that these two transcription factors are sufficient to reproduce the phenotypes that are caused by deletion of the Williams syndrome critical region (WSCR). We compare a new mouse model with loss of function mutations in both *Gtf2i* and *Gtf2ird1* to an established mouse model lacking the complete WSCR. We show that the complete deletion model has deficits across several behavioral domains including social communication, motor functioning, and conditioned fear that are not explained by loss of function mutations in *Gtf2i* and *Gtf2ird1*. Furthermore, transcriptome profiling of the hippocampus shows changes in synaptic genes in the complete deletion model that are not seen in the double mutants. Thus, we have thoroughly defined a set of molecular and behavioral consequences of complete WSCR deletion, and shown that other genes or combinations of genes are necessary to produce these phenotypic effects.
