## Supplemental Table 1 for "*Gtf2i* and *Gtf2ird1* mutation are not sufficient to reproduce mouse phenotypes caused by the Williams Syndrome critical region"

### Sheet: Sheet1
Figure		Assay Performed	Parameter (unit)	Comparison			Descriptive Statistics		Statistical Analysis
				Independent Variables	Age	n (animals)	Average ± SEM	Median (2Q,3Q)	Statistical Test	Significance
1	d	Western blotting	Gtf2i protein level in hom and het double mutants compared to WT relative to Gapdh	Gtf2i band density relative to Gapdh	E13.5	WT: 3	WT:1.23 ± 0.12	WT:1.16 (0.839,1.14)	One-way ANOVA; Tukey's HSD multiple comparison test	genotype: F(2,6)=52.949, p=0.0002	WT-HET: p=0.00491**
						HET:3	HET:0.61 ± 0.089	HET:0.54 (0.53,0.67)			WT-HOM: p < 0.001***
						HOM:3	HOM:0.007 ± 0.003	HOM:0.006 (0.004,0.009)			HET-HOM: p 0.00479**
		qPCR	delta CT	Gtf2i transcript level relative to Gapdh	E13.5	WT: 3	WT:-6.12 ± 0.204	WT:-5.99 (-6.26,-5.92)	One-way ANOVA; Tukey's HSD multiple comparison test	genotype: F(2,6)=204.73, p=3.012x10-6	WT-HET: p=0.0284**
						HET:3	HET:-6.87 ± 0.099	HET:-6.83 (-6.94,-6.78)			WT-HOM: p < 0.001***
						HOM:3	HOM:-10.16 ± 0.128	HOM:-10.12 (-10.26,-10.04)			HET-HOM: p < 0.001***
	e	Western blotting	Gtf2ird1 protein level in hom and het double mutants compared to WT relative to Gapdh	Gtf2ird1 band density relative to Gapdh	E13.5	WT: 3	WT:1.00 ± 0.032	WT:1.00 (0.977,1.033)	One-way ANOVA; Tukey's HSD multiple comparison test	genotype: F(2,6)=3.6179, p=0.09315
						HET:3	HET:0.897 ± 0.052	HET:0.900 (0.853,0.943)
						HOM:3	HOM:1.1 ± 0.070	HOM:1.08 (1.046,1.156)
		qPCR	delta CT	Gtf2ird1 transcript level relative to Gapdh	E13.5	WT: 3	WT:-7.30 ± 0.17	WT:-7.25 (-7.43,-7.15)	One-way ANOVA; Tukey's HSD multiple comparison test	genotype: F(2,6)=28.764, p=0.0008	WT-HET: p=0.0092**
						HET:3	HET:-6.43 ± 0.11	HET:-6.49 (-6.54,-6.35)			WT-HOM: p < 0.001***
						HOM:3	HOM:-5.87 ± 0.12	HOM:-5.91 (-5.98,-5.78)			HET-HOM: p = 0.057 .
	h	qPCR	relative enrichment	Gtf2ird1 on target primer compated to Bdnf off target primer in IP	E13.5	WT:3	WT:14.05 ± 2.24	WT:15.08 (12.42, 16.20)	One-way ANOVA; Tukey's HSD multiple comparison test	genotype: F(2,6) = 22.953, p=0.00155	WT-Gtf2i*:p=0.00168**
						Gtf2i*: 3	Gtf2i*: 1.43 ± 0.34	Gtf2i*: 1.26 (1.1018,1.70)
						WT:3			One sample t-test u=1	t(2)=5.824, p=0.028
						Gtf2i*: 3			One sample t-test u=1	t(2)=1.262, p=0.3341
	i	qPCR	relative enrichment	Gtf2ird1 on target primer compared to Pcbp3 off target primer in IP	E13.5	WT:3	WT:21.01 ± 1.94	WT:22.9 (20.03, 22.95)	One-way ANOVA; Tukey's HSD multiple comparison test	genotyp: F(2,6) = 69.347, p=7.13e-5	WT-Gtf2i*: p < 0.001**
						Gtf2i*: 3	Gtf2i*: 3.68 ± 0.97	Gtf2i*: 2.96 (2.72,4.28)
						WT:3			One sample t-test u=1	t(2)=10.33, p=0.0092
						Gtf2i*: 3			One sample t-test u=1	t(2)=2.76, p=0.1094
2	not shown	Pup Ultrasonic Vocalization	surface body temperature	surface body tempearture (C)	P3	WT: 23	WT: 34.26 ± 0.304	WT: 34.40 (33.10, 35.60)	linear mixed model; Animal id random effect; Anova to test fixed effects	Day: F(1,61)=1.37, p = 0.247 Genotype: F(2,61)=2.521, p=0.089 Interaction:Day*Genotype: F(2,61)=0.261,p=0.771
						Gtf2i*:24	Gtf2i*: 34.25 ± 0.234	Gtf2i*: 34.45 (33.58, 35.10)
						CD:17	CD: 33.64 ± 0.335	CD: 33.25 (32.60, 34.45)
					P5	WT: 23	WT: 34.33 ± 0.302	WT: 34.50(33.20, 35.40)
						Gtf2i*:24	Gtf2i*: 34.71 ± 0.264	Gtf2i*: 34.3 (33.78, 35.78)
						CD:17	CD: 33.92 ± 0.34	CD: 33.80 (33.2, 34.50)
	a	Pup Ultrasonic Vocalization	pause between calls (ms)	pause between calls (ms)	P3	WT: 23	WT: 0.1855 ± 0.0041	WT: 0.182 (0.1683, 0.1958)	linear mixed model; Animal id random effect; Anova to test fixed effects; Tukey's HSD multiple comparison within day	Day: F(1,61)=131.94, p < 2.2e-16 Genotype: F(2,61)=11.907, p=3.31e-5 Interaction:Day*Genotype: F(2,61)=0.679,p=0.511	Day3: WT-Gtf2i*: p=1
						Gtf2i*:24	Gtf2i*: 0.1872 ± 0.0063	Gtf2i*: 0.1814(0.1731, 0.2068)			Day3:WT-CD: p=0.079
						CD:17	CD: 0.1990 ± 0.0045	CD: 0.2005 (0.1878, 0.2102)			Day3: Gtf2i*-CD:p=0.09
					P5	WT: 23	WT: 0.1496 ± 0.002	WT: 0.1481(0.1425, 0.1534)			Day5: WT-Gtf2i*: p=1
						Gtf2i*:24	Gtf2i*: 0.1496 ± 0.0030	Gtf2i*: 0.1512 (0.1428, 0.1582)			Day5: WT-CD: p < 0.0004***
						CD:17	CD: 0.1699 ± 0.0040	CD: 0.1672 (0.1576, 0.1816)			Day5: Gtf2i*-CD: p=0.0014**
	b	Pup Ultrasonic Vocalization	Averge duration of call bout (s)	duration of call bout	P3	WT: 23	WT: 0.0654 ± 0.0022	WT: 0.066 (0.0636, 0.0717)	linear mixed model; Animal id random effect; Anova to test fixed effects; Tukey's HSD multiple comparison within day	Day: F(1,61)=65.8621, p=2.784e-11 Genotype: F(2,61)=0.1046, p=0.901 Interaction:Day*Genotype: F(2,61)=7.26,p=0.001	Day3: WT-Gtf2i*: p=0.846
						Gtf2i*:24	Gtf2i*: 0.0681 ± 0.0014	Gtf2i*: 0.070 (0.062, 0.0718)			Day3:WT-CD: p=0.222
						CD:17	CD: 0.0716 ± 0.0028	CD: 0.0714 (0.0642, 0.0793)			Day3: Gtf2i*-CD:p=0.741
					P5	WT: 23	WT: 0.0598 ± 0.0024	WT: 0.0619(0.0523, 0.0651)			Day5: WT-Gtf2i*: p=0.473
						Gtf2i*:24	Gtf2i*: 0.0554 ± 0.0016	Gtf2i*: 0.055(0.0501, 0.0617)			Day5: WT-CD: p = 0.046*
						CD:17	CD: 0.0515 ± 0.0027	CD: 0.0495 (0.0445, 0.0569)			Day5: Gtf2i*-CD: p=0.659
	c	developmental weight	weight (g)	weight	P3	WT:24	WT: 2.29 ± 0.0781	WT: 2.315(1.9, 2.58)	linear mixed model; Animal id random effect; Anova to test fixed effects; Tukey's HSD multiple comparison within day	Day: F(4,240)=1610.69, p < 2.2e-16 Genotype: F(2,60)=7.21, p=0.0016 Interaction:Day*Genotype: F(8,240)=6.93,p=3.332e-8	Day3: WT-Gtf2i*: p=1
						Gtf2i*:23	Gtf2i*: 2.06 ± 0.080	Gtf2i*: 2.13(1.78, 2.3)			Day3:WT-CD: p=1
						CD:16	CD: 2.07 ± 0.077	CD: 2.05 (1.95, 2.20)			Day3: Gtf2i*-CD:p=1
					P5	WT:24	WT: 3.495 ± 0.124	WT: 3.57(2.82, 4.08)			Day5: WT-Gtf2i*: p=1
						Gtf2i*:23	Gtf2i*: 3.08± 0.13	Gtf2i*: 3.14(2.61, 3.63)			Day5: WT-CD: p = 1
						CD:16	CD: 3.06 ± 0.13	CD: 3.055 (2.79, 3.32)			Day5: Gtf2i*-CD: p=1
					P21	WT:24	WT: 12.5 ± 0.41	WT: 12.54(10.84, 14.71)			Day21: WT-Gtf2i*: p=0.505
						Gtf2i*:23	Gtf2i*: 11.08 ± 0.457	Gtf2i*: 11.66(9.255, 12.63)			Day21:WT-CD: p=0.285
						CD:16	CD: 10.64 ± 0.437	CD: 10.77(9.42, 11.96)			Day21: Gtf2i*-CD:p=1
					P30	WT:24	WT: 20.70 ± 0.71	WT: 19.895(18.4, 24.41)			Day30: WT-Gtf2i*: p=0.405
						Gtf2i*:23	Gtf2i*: 19.17 ± 0.69	Gtf2i*: 19.41(16.61, 21.76)			Day30: WT-CD: p < 0.001 ***
						CD:16	CD: 17.06 ± 0.738	CD: 16.35 (15.01, 17.72)			Day30: Gtf2i*-CD: p=0.159
					adult	WT:24	WT: 27.88± 1.04	WT: 26.395(23.90, 31.58)			Day_adult: WT-Gtf2i*: p=0.225
						Gtf2i*:23	Gtf2i*: 26.11 ± 0.84	Gtf2i*: 23.58(22.83, 28.31)			Day_adult: WT-CD: p < 0.001***
						CD:16	CD: 22.05 ± 1.01	CD: 21.855 (21.11, 23.5)			Day_adult: Gtf2i*-CD: p < 0.001***
	not shown	pinnea development	counts of animals	presence or absence of pinae	P3	WT	number present:1		Chi square test of independence, with p-pvalue simulation for low expected cell number	χ2 =0.7480, p=1
							number absent:22
						Gtf2i*	number present:1
							number absent:23
						CD	number present:0
							number absent:17
					P5	WT	number present:23		Chi square test of independence, with p-pvalue simulation for low expected cell number	χ2 =2.59, p=0.4378
							number absent:0
						Gtf2i*	number present:22
							number absent:2
						CD	number present:15
							number absent:2
	d	Three Chamber Assay	Investigation Time (s)	Novel Social Chamber	adult	WT: 20	WT: 57.05 ± 5.36	WT: 61.75 (40.650, 69.350)	linear mixed model; Animal id random effect; Anova to test fixed effects; Tukey's HSD multiple comparison within genotype	Chamber: F(1,53)=50.3816, p=3.137e-9 Genotype: F(2,53)=1.39, p=0.2568) Interaction:Chamber*Genotype: F(2,53)=0.5642, p=0.5722	WT:social-empty: p < 0.001***
						Gtf2i*:20	Gtf2i*: 62.05 ± 6.49	Gtf2i*: 57.10 (46.12, 77.275)			Gtf2i*: social-empty: p = 0.00321**
						CD:16	CD: 70.65 ± 6.05	CD: 66.80 (50.37, 90.775)			CD: social-empty: p = 0.00121**
				Familiar Social Chamber		WT: 20	WT: 34.01 ± 4.78	WT: 32.15 (24.13, 37.68)
						Gtf2i*:20	Gtf2i*: 34.38 ± 2.53	Gtf2i*: 34.20(28.65, 38.88)
						CD:16	CD: 37.22 ± 4.57	CD: 31.65 (23.18, 49.45)
	e	Three Chamber Assay: social approach trial	Total distance traveled (m)	distance traveled in apparatus	adult	WT: 20	WT: 12.59 ± 0.50	WT: 12.49 (10.62, 13.85)	One-way ANOVA; Tukey's HSD multiple comparison test	Genotype: F(2,53) = 3.98, p=0.024	WT-Gtf2i*: p =0.0305*
						Gtf2i*:20	Gtf2i*: 14.43 ± 0.51	Gtf2i*: 14.67 (14.67, 16.16)			WT-CD: p=0.95
						CD:16	CD: 12.82 ± 0.53	CD: 12.73(11.23, 14.10)			Gtf2i* - CD: 0.0872
	e	Three Chamber Assay: social novelty trial	Total distance traveled (m)	distance traveled in apparatus	adult	WT: 20	WT: 12.55 ± 0.67	WT: 12.12 (10.72, 13.74)	One-way ANOVA; Tukey's HSD multiple comparison test	Genotype: F(2,53) = 2.287, p=0.1115	WT-Gtf2i*: p =0.111
						Gtf2i*:20	Gtf2i*: 14.29 ± 0.62	Gtf2i*: 14.55 (12.56, 16.35)			WT-CD: p=0.906
						CD:16	CD: 12.93 ± 0.52	CD: 12.62 (11.41, 13.87)			Gtf2i* - CD: 0.295
	f	Long Three Chamber Assay	Investigation Time (s) First 5 minutes	Social Chamber	adult	WT: 21	WT: 46.14 ± 2.85	WT: 45.80 (39.60, 53.40)	linear mixed model; Animal id random effect; Anova to test fixed effects; Tukey's HSD multiple comparison within genotype	Chamber: F(1,53)=83.20, p=1.89x10-12 Genotype: F(2,53)=1.15, p=0.3239) Interaction:Chamber*Genotype: F(2,53)=0.5845, p=0.561	WT:social-empty: p = 0.033*
						Gtf2i*:17	Gtf2i*: 41.62 ± 2.87	Gtf2i*: 36.00 (33.60, 52.50)			Gtf2i*: social-empty: p = 0.00726**
						CD:21	CD: 45.48 ± 3.36	CD: 50.6 (33.50, 57.90)			CD: social-empty: p = 0.134
				Empty Chamber		WT: 21	WT: 35.95 ± 2.78	WT: 36.20 (28.50, 45.30)
						Gtf2i*:17	Gtf2i*:27.98 ± 2.86	Gtf2i*: 25.70 (19.90, 35.70)
						CD:21	CD: 37.53 ± 2.47	CD: 37.40 (29.90, 44.20)
	g	Long Three Chamber Assay	Investigation Time (s) Last 5 minutes	Social Chamber	adult	WT: 21	WT: 17.83 ± 3.70	WT: 9.10 (5.8, 23.0)	linear mixed model; Animal id random effect; Anova to test fixed effects; Tukey's HSD multiple comparison within genotype	Chamber: F(1,56)=4.8227, p=0.03225 Genotype: F(2,56)=0.0523, p=0.949 Interaction:Chamber*Genotype: F(2,56)=0.454, p=0.637	WT:social-empty: p = 0.248
						Gtf2i*:17	Gtf2i*: 20.42 ± 3.99	Gtf2i*: 17.60 (11.70, 25.00)			Gtf2i*: social-empty: p = 0.975
						CD:21	CD: 17.88± 2.31	CD: 14.60 (9.50, 24.700)			CD: social-empty: p = 0.279
				Empty Chamber		WT: 21	WT: 28.35 ± 4.87	WT: 28.60 (8.60, 35.50)
						Gtf2i*:17	Gtf2i*:23.00 ± 3.16	Gtf2i*: 23.00 (13.40,34.40 )
						CD:21	CD: 28.00 ± 6.86	CD: 18.80 (11.6, 24.30)
	h	Tube Test of Social Dominance	Proportion of wins	Proportion of wins	adult	WT vs CD:55	WT wins: 39		two tailed binomial exact test, null hypothesis probability of success=0.5	p=0.0027
	h	Tube Test of Social Dominance	Proportion of wins	Proportion of wins	adult	WT vs Gtf2i*:30	WT wins: 16		two tailed binomial exact test, null hypothesis probability of success=0.5	p=0.856
	i	Resident Intruder	Total distance traveled (cm)	Day1	adult	WT: 12	WT: 12266.11 ± 140.41	WT: 2286.14 (2083.66, 2652.30)	linear mixed model; Animal id random effect; Two-way Anova to test fixed effects; Tukey's HSD multiple comparison within day	Genotype: F(2,31) = 1.399, p=0.26202 Day: F(2,62)=28.9543, p=1.318e-9 Interaction: geontype*day: F(4,62)=2.2204, p=0.07699
						Gtf2i*:14	Gtf2i*: 2258.54 ± 101.55	Gtf2i*: 2296.34 (2046.78, 2562.98)
						CD:8	CD: 2049.54 ± 77.08	CD: 2065.12 (1912.83, 2200.41)
				Day2	adult	WT: 12	WT: 1876.62 ± 107.27	WT: 2026.08 (1758.73, 2129.49)
						Gtf2i*:14	Gtf2i*: 2154.05 ± 112.32	Gtf2i*: 2004.34 (1938.57, 2298.71)
						CD:8	CD: 1950.31 ± 90.35	CD: 1930.40 (1761.16, 2171.50)
				Day3	adult	WT: 12	WT: 1752.85 ± 71.10	WT: 1749.29(1580.85, 1900.69)
						Gtf2i*:14	Gtf2i*: 1974.90 ± 107.39	Gtf2i*: 1893.18 (70.53, 133.51)
						CD:8	CD: 1751.59 ± 56.56	CD: 1783.10 (1666.36, 1836.28)
	j	Resident Intruder	Mean bout of anogenital sniffing (s)	Day1	adult	WT: 12	WT: 7.80 ± 1.04	WT: 6.58 (5.27, 9.84)	linear mixed model; Animal id random effect; Two-way Anova to test fixed effects; Tukey's HSD multiple comparison within day	Genotype: F(2,31) = 5.8520, p=0.00698 Day: F(2,62)=4.477, p=0.01526 Interaction: geontype*day: F(4,62)=0.1101, p=0.97855	Day1:WT-Gtf2i*: p=0.308
						Gtf2i*:14	Gtf2i*: 5.22 ± 0.72	Gtf2i*: 4.91 (4.28, 5.19)			Day1: WT-CD:p=0.176
						CD:8	CD: 4.36 ± 0.70	CD: 3.53 (3.01, 5.68)			Day1: Gtf2i*-CD:p=0.993
				Day2	adult	WT: 12	WT: 9.97 ± 107.27	WT: 9.15 (6.57, 12.23)			Day2:WT-Gtf2i*: p=0.170
						Gtf2i*:14	Gtf2i*: 6.99 ± 0.80	Gtf2i*: 6.16 (4.91, 9.51)			Day2: WT-CD:p=0.0464*
						CD:8	CD: 5.70 ± 1.43	CD: 4.68 (2.42, 7.91)			Day2: Gtf2i*-CD:p=0.948
				Day3	adult	WT: 12	WT: 8.67 ± 1.11	WT: 7.76 (5.81, 12.40)			Day3:WT-Gtf2i*: p=0.306
						Gtf2i*:14	Gtf2i*: 6.08 ± 0.96	Gtf2i*: 5.32 (3.91, 6.96)			Day3: WT-CD:p=0.0491*
						CD:8	CD: 4.43 ± 0.63	CD: 3.98 (3.17, 5.34)			Day3: Gtf2i*-CD:p=0.855
	k	Resident Intruder	Number of anogenital sniffing event	Day1	adult	WT: 12	WT: 19.92 ± 1.76	WT: 22.5 (15.5, 23.5)	linear mixed model; Animal id random effect; Two-way Anova to test fixed effects; Tukey's HSD multiple comparison within day	Genotype: F(2,31) = 2.7961, p=0.07648 Day: F(2,62)=4.0732, p=0.02178 Interaction: geontype*day: F(4,62)=0.0819, p=0.98766
						Gtf2i*:14	Gtf2i*: 21.79 ± 1.78	Gtf2i*: 21.0 (17.0, 24.25)
						CD:8	CD: 17.38 ± 2.09	CD: 17.5 (14.0, 19.50)
				Day2	adult	WT: 12	WT: 17.25 ± 1.00	WT: 17.0 (16.0, 18.25)
						Gtf2i*:14	Gtf2i*: 19.21 ± 1.58	Gtf2i*: 17.0 (16.00, 23.25)
						CD:8	CD: 15.5 ± 2.13	CD: 18.5 (11.25, 20.00)
				Day3	adult	WT: 12	WT: 16.92 ± 1.32	WT: 18.5 (14.75, 19.50)
						Gtf2i*:14	Gtf2i*: 18.50 ± 2.09	Gtf2i*: 18.0 (13.00, 19.00)
						CD:8	CD: 13.38 ± 1.48	CD: 13.5 (11.0, 16.25)
3	a	Sensorimotor battery	Time to leave the area (s)	Walking intitiation	adult	WT: 25	WT: 3.93 ± 0.445	WT: 3.46 (2.17, 4.225)	One-way ANOVA; Tukey's HSD multiple comparison test	Genotype: F(2,66) = 2.13, p=0.1271
						Gtf2i*:26	Gtf2i*: 3.73 ± 0.46	Gtf2i*: 2.98 (2.25, 3.65)
						CD:18	CD: 5.13± 0.576	CD: 5.11 (3.34, 6.04)
	b	Sensorimotor battery	Time to reach top of screen (s)	60 degree screen	adult	WT: 25	WT: 29.60 ± 3.04	WT: 23.08 (18.02, 43.71)	One-way ANOVA; Tukey's HSD multiple comparison test	Genotype: F(2,66) = 1.19, p=0.312
						Gtf2i*:26	Gtf2i*: 31.24 ± 3.07	Gtf2i*: 28.29 (18.84, 39.36)
						CD:18	CD: 24.62 ± 2.43	CD: 24.08 (17.39, 36.27)
	c	Sensorimotor battery	Time to reach top of screen (s)	90 degree screen	adult	WT: 25	WT: 40.05 ± 3.45	WT: 42.67 (21.86, 55.16)	One-way ANOVA; Tukey's HSD multiple comparison test	Genotype: F(2,66) = 1.59, p=0.2116
						Gtf2i*:26	Gtf2i*: 39.85 ± 3.50	Gtf2i*: 44.12(24.24, 58.02)
						CD:18	CD: 31.88 ± 3.08	CD: 36.23 (24.33, 37.62)
	d	Sensorimotor battery	Time on screen (s)	inverted screen	adult	WT: 25	WT: 60.00 ± 0.00	WT: 60.00 (60, 60)	One-way ANOVA; Tukey's HSD multiple comparison test	Genotype: F(2,66) = 2.52, p=0.088
						Gtf2i*:26	Gtf2i*: 60.00 ± 0.00	Gtf2i*: 60.00(60, 60)
						CD:18	CD: 59.414 ± 0.44	CD: 56.75 (31.25, 92.38)
	e	Sensorimotor battery	Time to reach bottom of pole (s)	Pole	adult	WT: 25	WT: 51.73 ± 5.81	WT: 42.205 (32.14, 56.94)	Kruskal Wallis; Nemenyi tests for multiple comparisons of rank sums	Genotype: H(2)=10.335, p=0.0057	WT-Gtf2i*: p=0.0724
						Gtf2i*:26	Gtf2i*: 33.41 ± 2.30	Gtf2i*: 33.08 (26.40, 40.07)			WT-CD: p=0.0093*
						CD:18	CD: 31.06 ± 2.83	CD: 27.76 (22.32, 34.03)			Gtf2i*-CD:p=0.6126
	f	Sensorimotor battery	Time to turn around on pole (s)	Pole	adult	WT: 25	WT: 37.86 ± 6.11	WT: 26.5 (20, 41)	Kruskal Wallis; Nemenyi tests for multiple comparisons of rank sums	Genotype: H(2)=8.68, p=0.013	WT-Gtf2i*: p=0.1268
						Gtf2i*:26	Gtf2i*: 22 ± 2.15	Gtf2i*: 20.75 (13.63, 30.88)			WT-CD: p=0.018*
						CD:18	CD: 19.81 ± 2.77	CD: 14.5 (13, 21.63)			Gtf2i*-CD:p=0.6087
	g	Sensorimotor battery	Time to fall (s)	Platform	adult	WT: 25	WT: 46.35 ± 3.75	WT: 60.00 (36.11, 60)	Kruskal Wallis; Nemenyi tests for multiple comparisons of rank sums	Genotype: H(2)=7.158, p=0.02791	WT-Gtf2i*: p=0.4879
						Gtf2i*:26	Gtf2i*: 52.90 ± 3.78	Gtf2i*: 60 (49.70, 60)			WT-CD: p=0.2924
						CD:18	CD: 40.07 ± 4.43	CD: 44.64 (31.80, 58.91)			Gtf2i*-CD:p=0.0279*
	h	Accelerating Rotorod	Time on rotorod (s)	Accelerating Rotorod Trial 1	adult	WT: 25	WT: 57.96 ± 5.50	WT: 62.50 (37.00, 74.50)	linear mixed model; Animal id random effect; Three-way Anova to test fixed effects; Tukey's HSD multiple comparison within day	Genotype: F(2,63) = 2.0394, p=0.138 Day: F(2,333)=82.09, p < 2.2e-16 Sex: F(1,63) = 10.023, p=0.0023 Interaction: genotype*sex: F(2,63)=0.8155, p=0.447 Interaction: geontype*day: F(4,333)=3.627, p=0.0066 Interaction: sex*day: F(2,333)=3.174, p=0.0431 Interaction: genotype*sex*day:F(4,333)=0.4374, p=0.782	Trial1:WT-Gtf2i*: p=1
						Gtf2i*:26	Gtf2i*: 55.48 ± 6.97	Gtf2i*: 60.25(28.00, 74.13)			Trial1: WT-CD:p=0.98
						CD:18	CD: 64.64 ± 10.31	CD: 60.00 (58.50, 60)			Trial1: Gtf2i*-CD:p=0.93
				Accelerating Rotorod Trial 2	adult	WT: 25	WT: 96.72 ± 8.44	WT: 90.00 (74.00, 122.00)			Trial2:WT-Gtf2i*: p=0.40
						Gtf2i*:26	Gtf2i*: 78.54 ± 8.69	Gtf2i*: 67.25 (51.88, 107.13)			Trial2: WT-CD:p=0.96
						CD:18	CD: 104.28 ± 12.59	CD: 87.50 (63.63, 160.00)			Trial2: Gtf2i*-CD:p=0.17
				Accelerating Rotorod Trial 3	adult	WT: 25	WT: 102.52 ± 6.83	WT: 101.50 (81.50, 125.00)			Trial3:WT-Gtf2i*: p=0.09
						Gtf2i*:26	Gtf2i*: 75.54 ± 8.68	Gtf2i*: 78.50 (44.13, 94.38)			Trial3: WT-CD:p=0.98
						CD:18	CD: 109.00 ± 8.87	CD: 118.00 (82.125, 134.75)			Trial3: Gtf2i*-CD:p=0.04*
	i	Marble burying	Total distance traveled (m)	Total Distance traveled (m)	adult	WT: 24	WT: 71.60 ± 3.32	WT: 67.55 (61.58, 80.21)	One-way ANOVA; Tukey's HSD multiple comparison test	Genotype: F(2,65) = 0.8974, p=0.4126
						Gtf2i*:26	Gtf2i*: 75.34 ± 8.68	Gtf2i*: 74.19 (62.42, 88.23)
						CD:18	CD: 68.29 ± 4.01	CD: 67.38 (55.64, 77.15)
	j	Pre pulse inhibition	percent startle inhibition	ppi 4dB	adult	WT: 21	WT: 15.63 ± 1.79	WT: 16.16 (11.57, 21.79)	linear mixed model; Animal id random effect; Anova to test fixed effects	Genotype: F(2,56)=0.7742, p=0.4659 PrePulse: F(2,122)=620.61, p < 2e-16 Interaction: Genotype*PrePulse: F(4,112)=1.926, p=0.111
						Gtf2i*:17	Gtf2i*: 11.04 ± 2.37	Gtf2i*: 12.22 (6.61, 17.46)
						CD:21	CD: 16.96 ± 2.90	CD: 18.37 (10.05, 21.57)
				ppi 8dB	adult	WT: 21	WT: 31.39 ± 2.24	WT: 31.84 (26.87, 38.08)
						Gtf2i*:17	Gtf2i*: 34.01 ± 2.60	Gtf2i*: 36.09 (26.81, 42.09)
						CD:21	CD: 35.50 ± 2.34	CD: 25.21 (30.72, 42.52)
				ppi 16dB	adult	WT: 21	WT: 56.38 ± 2.30	WT: 58.26 (46.08, 64.27)
						Gtf2i*:17	Gtf2i*: 59.67 ± 2.59	Gtf2i*: 62.39 (52.25, 65.92)
						CD:21	CD: 61.05 ± 2.84	CD: 62.40 (51.25, 69.43)
	k	Startle	Startle (N)	Startle at 120dB	adult	WT: 21	WT: 0.1651 ± 0.0097	WT: 0.1656 (0.1313, 0.1948)	Two-way ANOVA	Genotype: F(2,55) = 1.48, p=0.2365 Weight: F(1,55)=26.01, p=4.34e-6
						Gtf2i*:17	Gtf2i*: 0.1403 ± 0.0102	Gtf2i*: 0.1253(0.109, 0.1686)
						CD:21	CD: 0.1296 ± 0.0343	CD: 0.1292 (0.1066, 0.1631)
	l	Elevated Plus Maze	Percent time in open arm	Elevate pluse maze Trial 1	adult	WT: 24	WT: 18.05 ± 2.67	WT: 18.34 (5.56, 25.23)	linear mixed model; Animal id random effect; Anova to test fixed effects	Genotype: F(2,63)=0.6351, p=0.5332 Trial: F(2,126)=0.3463, p=0.708 Interaction: Genotype*Trial: F(4,126)=0.4285, p=0.787
						Gtf2i*:25	Gtf2i*: 20.08 ± 2.49	Gtf2i*: 22.79 (7.66, 29.78)
						CD:17	CD: 16.97 ± 1.73	CD: 17.14 (11.26, 22.49)
				Elevate pluse maze Trial 2	adult	WT: 24	WT: 20.16 ± 2.65	WT: 19.23 (8.88, 29.63)
						Gtf2i*:25	Gtf2i*: 18.11 ± 2.02	Gtf2i*: 18.30 (10.86, 22.76)
						CD:17	CD: 17.44 ± 2.05	CD: 18.40 (13.14, 23.34)
				Elevate pluse maze Trial 3	adult	WT: 24	WT: 20.68 ± 1.65	WT: 21.27 (13.29, 26.67)
						Gtf2i*:25	Gtf2i*: 20.81 ± 2.43	Gtf2i*: 15.68 (11.55, 31.08)
						CD:17	CD: 16.82 ± 2.40	CD: 15.91 (9.22, 21.66)
4	a	Conditioned Fear	Contextual Fear memory	average % freezing baseline	adult	WT:19	WT: 2.31 ± 0.44	WT: 2.01 (0.67, 3.44)	linear mixed model; Animal id random effect; Anova to test fixed effects; post hoc comparison of genotypes between context	Genotype: F(2,53)=1.0410, p=0.3602 Context: F(1,53)=36.49, p=1.56e-7 Intearction: genotype*context: F(2,53)=0.2032, p=0.8168	WT: baseline-context:p=0.00035***
						Gtf2i*:17	Gtf2i*: 2.32 ± 0.54	Gtf2i*: 1.34 (0.67, 3.56)			Gtf2i*: baseline-context:p=0.0117*
						CD:20	CD: 4.71 ± 0.77	CD: 4.10 (2.55, 6.43)			CD: baseline-context:p=0.0024**
				average % freezing context first two minutes	adult	WT:19	WT: 12.88 ± 3.00	WT: 9.75 (4.22, 16.63)
						Gtf2i*:17	Gtf2i*: 10.55 ± 2.56	Gtf2i*: 6.21 (2.67, 17.56)
						CD:20	CD: 13.60 ± 2.2	CD: 12.33(7.43, 15.64)
	b	shock sensitivity	mAmp at which behavior occurred	Flinch	adult	WT:21	WT: 1.45 ± 0.06	WT: 1.5 (1.5, 1.5)	Kruskal Wallis	H(2)=1.191, p=0.5513
						Gtf2i*:17	Gtf2i*: 1.41 ± 0.08	Gtf2i*: 1.5 (1, 1.5)
						CD:21	CD: 1.36 ± 0.06	CD: 1.5 (1, 1.5)
				Escape	adult	WT:21	WT: 2.14 ± 0.07	WT: 2 (2, 2.5)	Kruskal Wallis	H(2)=2.615, p=0.2705
						Gtf2i*:17	Gtf2i*: 2.38 ± 0.12	Gtf2i*: 2.5 (2, 2.5)
						CD:21	CD: 2.24 ± 0.12	CD: 2 (2, 2.5)
				Vocalization	adult	WT:21	WT: 3.74 ± 0.23	WT: 3.5 (3, 4)	One-way ANOVA	Genotype:F(2,56)=1.45, p=0.243
						Gtf2i*:17	Gtf2i*: 3.97 ± 0.32	Gtf2i*: 3.5 (3, 5)
						CD:21	CD: 4.40 ± 0.32	CD: 4 (3.5, 5)
