## Supplemental Table 2 for "*Gtf2i* and *Gtf2ird1* mutation are not sufficient to reproduce mouse phenotypes caused by the Williams Syndrome critical region"

### Sheet: Supplemental_Table_CD_random_GO
ontology	CD_go_terms	CD_log_p	number of times seen in 1000 random DE lists
CC	extracellular matrix	5.29976	184
CC	extracellular space	4.70971	343
CC	neuron projection	3.45986	28
CC	synaptic membrane	2.69939	6
CC	extracellular region	2.68879	337
CC	lamellar body	2.32419	9
CC	glucosidase II complex	2.30408	2
CC	synapse	2.28631	22
CC	synaptic vesicle	2.25891	4
CC	mitochondrial respiratory chain complex I	2.19335	28
MF	calcium ion binding	3.77453	70
MF	GKAP/Homer scaffold activity	3.59306	59
MF	structural constituent of cytoskeleton	3.3429	55
MF	G protein-coupled glutamate receptor binding	2.39486	4
MF	ornithine decarboxylase inhibitor activity	2.21753	3
MF	selenocysteine insertion sequence binding	2.21096	1
MF	cytokine activity	2.18644	20
MF	nuclear hormone receptor binding	1.9885	4
MF	calcium-release channel activity	1.94761	8
MF	ryanodine-sensitive calcium-release channel activity	1.93902	3
BP	positive regulation of excitatory postsynaptic potential	4.08416	2
BP	central nervous system neuron differentiation	3.64246	4
BP	postsynaptic density assembly	3.59304	1
BP	negative regulation of smoothened signaling pathway involved in dorsal/ventral neural tube patterning	3.59009	3
BP	positive regulation of transporter activity	3.47952	1
BP	lipid storage	2.92153	2
BP	positive regulation of calcium ion-dependent exocytosis	2.73551	6
BP	chromatin remodeling	2.66559	9
BP	positive regulation of axon extension	2.59256	1
BP	neuromuscular process controlling balance	2.58532	4
