## Supplemental Table 3 for "*Gtf2i* and *Gtf2ird1* mutation are not sufficient to reproduce mouse phenotypes caused by the Williams Syndrome critical region"

### Sheet: random_cis_go_term_enrichment.c
ontology	cis_go_terms	cis_log_p	number of times seen in 1000 random DE lists
CC	extracellular space	9.99875	343
CC	extracellular region	9.41445	337
CC	extracellular matrix	7.43972	184
CC	collagen-containing extracellular matrix	7.17056	248
CC	basement membrane	3.83341	163
CC	brush border	3.42004	18
CC	collagen type IX trimer	3.20041	16
CC	cell surface	2.70806	110
CC	apicolateral plasma membrane	2.60997	11
CC	microvillus	2.32848	16
MF	heparin binding	4.2125	69
MF	polysaccharide binding	3.90548	19
MF	scavenger receptor activity	3.573	20
MF	insulin-like growth factor binding	3.52471	47
MF	extracellular matrix binding	3.45012	53
MF	metallodipeptidase activity	3.24912	16
MF	phosphodiesterase I activity	2.7858	5
MF	guanine/thymine mispair binding	2.76921	0
MF	mu-type opioid receptor binding	2.5262	10
MF	extracellular matrix structural constituent	2.4972	151
BP	ossification	3.68565	23
BP	eye development	3.66119	2
BP	angiogenesis	3.59031	14
BP	extracellular matrix organization	3.49635	14
BP	female gonad development	3.36393	7
BP	somatic stem cell population maintenance	3.35528	8
BP	regulation of vascular endothelial growth factor receptor signaling pathway	3.34753	4
BP	positive regulation of substrate-dependent cell migration; cell attachment to substrate	3.30296	25
BP	negative regulation of transforming growth factor-beta secretion	3.30296	23
BP	response to glucocorticoid	3.26397	0
