## Supplemental Table 4 for "*Gtf2i* and *Gtf2ird1* mutation are not sufficient to reproduce mouse phenotypes caused by the Williams Syndrome critical region"

### Sheet: Sheet1
target	cloning oligos	PAM
Gtf2i_exon5_up_b	CACCGGTTGCGAGGTCGTAATGTTC	CGG
Gtf2i_exon5_lw_b	AAACGAACATTACGACCTCGCAACC
Gtf2ird1_exon3_up	CACCGCTCATTGTGTACCGCCACGC	AGG
Gtf2ird1_exon3_lw	AAACGCGTGGCGGTACACAATGAGC
target	T7 endonuclease assay primers
Gtf2i_exon5_b_F	AGCATAACAGCGTCTGCATT
Gtf2i_exon5_b_R	CACGCGTGGGTCATGCTAAT
Gtf2ird1_exon3_F	TATTGGGCCTCAGTGTTCCC
Gtf2ird1_exon3_R	GTTCCAGGCTGGTCTTGACT
target	IVT primer
T7-gRNA-gtf2iex5b-For	TTAATACGACTCACTATAGGGGGTTGCGAGGTCGTAATGTTC
T7-gRNA-IRD1ex3-For	TTAATACGACTCACTATAGGGGCTCATTGTGTACCGCCACGC
Zhang-IVT-gRNA-Rev	AAAAGCACCGACTCGGTGCC
T7-Zhang-C9WT-For	TAATACGACTCACTATAGGGAGAATGGACTATAAGGACCACGAC
T7-Zhang-C9WT-Rev	GCGAGCTCTAGGAATTCTTAC
