## Supplemental Table 5 for "*Gtf2i* and *Gtf2ird1* mutation are not sufficient to reproduce mouse phenotypes caused by the Williams Syndrome critical region"

### Sheet: Sheet1
Target	Pde6b genotyping primers
oIMR2093	AAGCTAGCTGCAGTAACGCCATTT
oIMR2094	ACCTGCATGTGAACCCAGTATTCTATC
oIMR2095	CTACAGCCCCTCTCCAAGGTTTATAG
Target	Gtf2ird1 exon 3 5bp deletion
Gtf2ird1_5bp_del_F	GCTCTCATTGTGTACCGCAGGC
Gtf2ird1_wt_R	ACGCTTTGCTGCAAATGCTTG
Bactin_F	AGAGGGAAATCGTGCGTGAC
Bactin_R	CAATAGTGATGACCTGGCCGT
Target	CD genotyping primer
hprtVcam_F	CTCTGAGGCTTCAAAGGTTC
hprtVcam_R	AATCCAGCTTGTTTGGGCTA
Target	qPCR primers
gapdh_F	AGGTCGGTGTGAACGGATTTG
gapdh_R	GGGGTCGTTGATGGCAACA
Gtf2ird1_ex8/9_F	TTTAACAGCAGATACGCGGAAG
Gtf2ird1_ex8/9_R	CGTAAGTACAGGGTCGCTTGAA
Gtf2i_ex25/27_R	GCACCTCTTCCAAAAGCCCTCCA
Gtf2i_ex25/27_R	GGTCGTTGACCTGCTCCCGC
Target	ChIP enrichment qPCR primers	condition
Gtf2ird1_GUR_F	GGTTCTAATCCGTGGCTGGGG	on target
Gtf2ird1_GUR_R	TTGGCTGTCATTTACATACGGGA	on target
bdnf_us_F	GGCCAAGGTGAATTGGGTAT	off target
bdnf_us_R	TGATGGCAGCAATGTTTCTC	off target
pcbp3_us_F	CCCAAAGGATGATGTGGTTT	off target
pcbp3_us_R	AGGGCACTACACATGCACAC	off target
target	amplicon-sequencing primer
Gtf2i_exon5_seq_F	GTGACTGGAGTTCAGACGTGTGCTCTTCCGATCT​cacatgaacaatctgtgacggg
Gtf2i_exon5_seq_R	ACACTCTTTCCCTACACGACGCTCTTCCGATCTcctgtgccatatgagaagatgc
Gtf2ird1_exon3_seq_F	GTGACTGGAGTTCAGACGTGTGCTCTTCCGATCTcatagggtactcacggcagaa
Gtfi2rd1_exon3_seq_R	ACACTCTTTCCCTACACGACGCTCTTCCGATCTtccaggctggtcttgacttag
