## Supplemental Table 6 for "*Gtf2i* and *Gtf2ird1* mutation are not sufficient to reproduce mouse phenotypes caused by the Williams Syndrome critical region"

### Sheet: Sheet1
Figure		Assay Performed	Parameter (unit)	Comparison			Descriptive Statistics		Statistical Analysis
				Independent Variables	Age	n (animals)	Average ± SEM	Median (2Q,3Q)	Statistical Test	Significance
1	d	Western blotting	Gtf2i protein level in mutants compared to WT relative to Gapdh	Gtf2i band density relative to Gapdh	E13.5	WT:3	WT: 1.02 ± 0.062	WT: 1.00 (0.97,1.07)	One-way ANOVA; Tukey's HSD multiple comparison test	genotype: F(3,8)=104.65, p=9.293x10-7	WT-Gtf2i*: p < 0.001***
						Gtf2i*:3	Gtf2i*:0.58 ± 0.032	Gtf2i*: 0.551 (0.549, 0.598)			WT-CD: p < 0.001***
						CD:3	CD:0.64 ± 0.044	CD: 0.641 (0.601, 0.678)			WT-Gtf2i*/CD: p < 0.001***
						Gtf2i*/CD:3	Gtf2i*/CD:0.002 ± 0.001	Gtf2i*/CD: 0.001 (0.001,0.003)			Gtf2i*-CD: p=0.758
											Gtf2i*-Gtf2i*/CD: p < 0.001***
											CD - Gtf2i*/CD: p < 0.001***
		qPCR	delta CT	Gtf2i transcript level relative to Gapdh	E13.5	WT:3	WT: -3.91 ± 0.15	WT: -4.04 (-4.06,-3.83)	One-way ANOVA; Tukey's HSD multiple comparison test	genotype: F(3,8)=180.53, p=1.098x10-7	WT-Gtf2i*: p=0.0119*
						Gtf2i*:3	Gtf2i*:-4.79 ± 0.080	Gtf2i*: -4.73 (-4.84, -4.71)			WT-CD: p < 0.001***
						CD:3	CD:-5.25 ± 0.056	CD: -5.21 (-5.28, -5.19)			WT-Gtf2i*/CD: p < 0.001***
						Gtf2i*/CD:3	Gtf2i*/CD:-8.40 ± 0.23	Gtf2i*/CD: -8.49 (-8.62,-8.23)			Gtf2i*-CD: p=0.1992
											Gtf2i*-Gtf2i*/CD: p < 0.001***
											CD - Gtf2i*/CD: p < 0.001***
	e	Western blotting	Gtf2ird1 protein level in mutants compared to WT relative to Gapdh	Gtf2ird1 band density relative to Gapdh	E13.5	WT:3	WT: 1.11 ± 0.053	WT: 1.15 (1.07,1.16)	One-way ANOVA; Tukey's HSD multiple comparison test	genotype: F(3,8)=3.9081, p=0.05467	WT-Gtf2i*: p=0.5373
						Gtf2i*:3	Gtf2i*:0.849 ± 0.13	Gtf2i*: 0.978 (0.783, 0.980)			WT-CD: p=0.5232
						CD:3	CD:0.844 ± 0.22	CD: 0.788 (0.644, 1.02)			WT-Gtf2i*/CD: p=0.0378*
						Gtf2i*/CD:3	Gtf2i*/CD:0.480 ± 0.031	Gtf2i*/CD: 0.505 (0.462,0.510)			Gtf2i*-CD: p=1.00
											Gtf2i*-Gtf2i*/CD: p=0.2616
											CD - Gtf2i*/CD: p=0.2708
		qPCR	delta CT	Gtf2ird1 transcript level relative to Gapdh	E13.5	WT:3	WT: -5.07 ± 0.080	WT: -5.05 (-5.13,-5.00)	One-way ANOVA; Tukey's HSD multiple comparison test	genotype: F(3,8)=60.833, p=7.524x10-6	WT-Gtf2i*: p=0.00516**
						Gtf2i*:3	Gtf2i*:-4.48 ± 0.03	Gtf2i*: -4.47 (-4.50, -4.45)			WT-CD: p < 0.001***
						CD:3	CD:-609 ± 0.12	CD: -6.19 (-6.21, -6.02)			WT-Gtf2i*/CD: p=0.38529
						Gtf2i*/CD:3	Gtf2i*/CD:-5.27 ± 0.083	Gtf2i*/CD: -5.30 (-5.35,-5.21)			Gtf2i*-CD: p < 0.001***
											Gtf2i*-Gtf2i*/CD: p < 0.001***
											CD - Gtf2i*/CD: p < 0.001***
2	a	Pup Ultrasonic Vocalization	USV calls/minute		P3	WT: 23	WT: 50.84 ± 4.11	WT: 49.58 (38.39, 63.36)	linear mixed model; Animal id random effect; Anova to test fixed effects; Tukey's HSD multiple comparison within day	Day: F(1,116.00)=5.43, p=0.021 Genotype: F(2,60.7)=6.09, p=0.004 Interaction:Day*Genotype: F(2,61.64)=6.80,p=0.002 Weight: F(1,75.48)=3.95, p=0.05	Day3: WT-Gtf2i*: p=0.952
						Gtf2i*:24	Gtf2i*: 45.57 ± 3.21	Gtf2i*: 46.02 (35.09, 57.56)			Day3:WT-CD: p=0.988
						CD:17	CD: 46.83 ± 4.21	CD: 47.27 (36.55, 54.85)			Day3: Gtf2i*-CD:p=1.00
					P5	WT: 23	WT: 72.17 ± 8.21	WT: 82.24 (39.05, 102.69)			Day5: WT-Gtf2i*: p=0.154
						Gtf2i*:24	Gtf2i*: 54.96 ± 6.89	Gtf2i*: 57.87 (23.61, 85.12)			Day5: WT-CD: p < 0.001***
						CD:17	CD: 31.94 ± 7.06	CD: 17.60 (11.28, 33.24)			Day5: Gtf2i*-CD: p=0.045*
	c	Three Chamber Assay	Investigation Time (s)	Social Chamber	adult	WT: 20	WT: 100.31 ± 6.07	WT: 91.30 (79.98, 115.73)	linear mixed model; Animal id random effect; Anova to test fixed effects; Tukey's HSD multiple comparison within genotype	Chamber: F(1,53)=83.20, p=1.89x10-12 Genotype: F(2,53)=1.15, p=0.3239) Interaction:Chamber*Genotype: F(2,53)=0.5845, p=0.561	WT:social-empty: p < 0.001***
						Gtf2i*:20	Gtf2i*: 104.27 ± 5.82	Gtf2i*: 102.70 (84.125, 120.23)			Gtf2i*: social-empty: p < 0.001***
						CD:16	CD: 106.88 ± 6.86	CD: 101.05 (89.03, 126.45)			CD: social-empty: p = 0.00456**
				Empty Chamber		WT: 20	WT: 62.14 ± 4.24	WT: 62.20 (46.68, 73.10)
						Gtf2i*:20	Gtf2i*: 56.40 ± 5.12	Gtf2i*: 51.90 (42.20, 67.83)
						CD:16	CD: 69.8 ± 4.97	CD: 65.25 (55.23, 83.83)
	d	Tube Test of Social Dominance	Proportion of wins		adult	WT vs Gtf2i*:22	WT wins:12		two tailed binomial exact test, null hypothesis probability of success=0.5	p=0.8318
						WT vs CD:29	WT wins: 15			p=1
						CD vs Gtf2i*:17	Gtf2i* wins: 7			p=0.6291
	f	Resident Intruder	Day1	Time of ano-genital sniffing (s)	adult	WT: 12	WT: 148.20 ± 20.03	WT: 125.07 (103.71, 194.42)	linear mixed model; Animal id random effect; Two-way Anova to test fixed effects; Tukey's HSD multiple comparison within day	Genotype: F(2,31) = 5.241, p=0.01095 Day: F(2,62)=2.470, p=0.093 Interaction: geontype*day: F(4,62)=0.1095, p=0.978	Day1:WT-Gtf2i*: p=0.709
						Gtf2i*:14	Gtf2i*: 115.13 ± 17.76	Gtf2i*: 94.94 (70.53, 138.49)			Day1: WT-CD:p=0.105
						CD:8	CD: 76.28 ± 13.89	CD: 81.60 (39.24, 106.32)			Day1: Gtf2i*-CD:p=0.671
			Day2	Time of ano-genital sniffing (s)	adult	WT: 12	WT: 169.06 ± 23.12	WT: 149.35 (111.50, 213.62)			Day2:WT-Gtf2i*: p=0.627
						Gtf2i*:14	Gtf2i*: 132.96 ± 16.40	Gtf2i*: 157.42 (71.16, 174.12)			Day2: WT-CD:p=0.0248*
						CD:8	CD: 81.40 ± 19.34	CD: 75.84 (31.57, 114.98)			Day2: Gtf2i*-CD:p=0.374
			Day3	Time of ano-genital sniffing (s)	adult	WT: 12	WT: 144.78 ± 21.51	WT: 127.52 (92.20, 189.48)			Day3:WT-Gtf2i*: p=0.707
						Gtf2i*:14	Gtf2i*: 111.65 ± 19.15	Gtf2i*: 98.26 (70.53, 133.51)			Day3: WT-CD:p=0.0318*
						CD:8	CD: 59.55 ± 12.26	CD: 48.75 (41.22, 66.70)			Day3: Gtf2i*-CD:p=0.363
	g	Resident Intruder	Day1	Time of nose-to-nose sniffing (s)	adult	WT: 12	WT: 33.54 ± 7.05	WT: 26.79 (14.49, 45.73)	linear mixed model; Animal id random effect; Two-way Anova to test fixed effects; Tukey's HSD multiple comparison within day	Genotype: F(2,31) = 3.737, p=0.03516 Day: F(2,62)=3.01, p=0.05643 Interaction: geontype*day: F(4,62)=0.8156, p=0.520	Day1:WT-Gtf2i*: p=0.930
						Gtf2i*:14	Gtf2i*: 27.58 ± 3.57	Gtf2i*: 22.69 (18.58, 36.04)			Day1: WT-CD:p=0.435
						CD:8	CD: 19.86 ± 4.10	CD: 16.58 (10.30, 25.93)			Day1: Gtf2i*-CD:p=0.878
			Day2	Time of nose-to-nose sniffing (s)	adult	WT: 12	WT: 45.64 ± 6.11	WT: 46.53 (24.97, 59.57)			Day2:WT-Gtf2i*: p=0.300
						Gtf2i*:14	Gtf2i*: 32.21 ± 5.34	Gtf2i*: 25.91 (19.82, 42.67)			Day2: WT-CD:p=0.0160*
						CD:8	CD: 20.16 ± 3.26	CD: 17.30 (14.62, 28.98)			Day2: Gtf2i*-CD:p=0.537
			Day3	Time of nose-to-nose sniffing (s)	adult	WT: 12	WT: 37.97 ± 7.22	WT: 32.10 (21.91, 50.25)			Day3:WT-Gtf2i*: p=0.750
						Gtf2i*:14	Gtf2i*: 29.51 ± 3.93	Gtf2i*: 29.40 (20.44, 36.13)			Day3: WT-CD:p=0.0950
						CD:8	CD: 17.83 ± 2.96	CD: 17.78 (12.17, 21.87)			Day3: Gtf2i*-CD:p=0.569
3	a	Ledge	Time to fall (s)		adult	WT: 25	WT: 48.83 ± 3.25	WT: 60.00 (34.43, 60)	Kruskal Wallis; Nemenyi tests for multiple comparisons of rank sums	Genotype: H(2)=12.51, p=0.001925	WT-Gtf2i*: p=0.9998
						Gtf2i*:26	Gtf2i*: 48.37 ± 3.57	Gtf2i*: 60 (36.44, 60)			WT-CD: p=0.0071**
						CD:18	CD: 30.98 ± 5.04	CD: 32.64 (8.94, 49.33)			Gtf2i*-CD:p=0.0069**
	b	Marble Burying	Number marbles Buried		adult	WT: 25	WT: 15.14 ± 0.62	WT: 16.50 (14.50, 17.00)	One-way ANOVA; Tukey's HSD multiple comparison test	genotype: F(2,66)=15.243, p=3.61x10-6	WT-Gtf2i*: p=0.381
						Gtf2i*:26	Gtf2i*: 13.56 ± 0.92	Gtf2i*: 15.50 ( 10.625, 16.50)			WT-CD: p < 0.0001***
						CD:18	CD: 8.11 ± 1.15	CD: 8.25 (4.125, 12.50)			Gtf2i*-CD:p=0.000265***
	c		Distance traveled in the center (m)	Distance traveled in the center (m)	adult	WT: 24	WT: 22.38 ± 1.41	WT: 21.64 (18.33, 27.12)	Kruskal Wallis; Nemenyi tests for multiple comparisons of rank sums	Genotype: H(2)=13, p=0.0015	WT-Gtf2i*: p=0.6617
						Gtf2i*:26	Gtf2i*: 25.45 ± 1.80	Gtf2i*: 23.23 (18.97, 32.17)			WT-CD: p=0.0301*
						CD:18	CD: 16.51 ± 1.08	CD: 16.00 (14.01, 18.73)			Gtf2i* - CD: p=0.002*
	d		Time spent in center (s)	Time spent in center (s)	adult	WT: 24	WT: 411.78 ± 21.26	WT: 390.75 (332.28, 476.50)	Kruskal Wallis; Nemenyi tests for multiple comparisons of rank sums	Genotype: H(2)=14.389, p=0.00075	WT-Gtf2i*: p=0.9058
						Gtf2i*:26	Gtf2i*: 455.24 ± 31.56	Gtf2i*: 440.25 (319.60, 574.18)			WT-CD: p=0.0079*
						CD:18	CD: 309.14 ± 18.00	CD: 297.75 (253.03, 330.80)			Gtf2i* - CD: p=0.0017
	e	One hour activity in Open Field	minutes 1:10	Total Distance traveled (m)	adult	WT: 25	WT: 28.71 ± 1.46	WT: 26.52 (24.83, 33.43)	linear mixed model; Animal id random effect; Anova to test fixed effects	Genotype: F(2,66) = 0.6324, p=0.53449 Time: F(5,330)= 218.1739, p < 2e-16 Interaction: genotype*time: F(10,330)=1.7817, p=0.06283
						Gtf2i*:26	Gtf2i*: 30.46 ± 1.58	Gtf2i*: 29.87 (24.84, 35.21)
						CD:18	CD: 26.71 ± 1.29	CD: 26.86 (24.67, 29.14)
			minutes 11:20		adult	WT: 25	WT: 19.37 ± 1.20	WT: 18.62 (15.96, 24.34)
						Gtf2i*:26	Gtf2i*: 21.40 ± 1.42	Gtf2i*: 20.60 (17.26, 26.32)
						CD:18	CD: 18.72 ± 1.28	CD: 18.85 (14.32, 21.66)
			minutes 21:30		adult	WT: 25	WT: 16.61 ± 1.06	WT: 15.35 (12.58, 19.66)
						Gtf2i*:26	Gtf2i*: 18.88 ± 1.34	Gtf2i*: 19.31 (13.81, 23.53)
						CD:18	CD: 16.62 ± 1.12	CD: 17.42 (12.67, 19.66)
			minutes 31:40		adult	WT: 25	WT: 16.43 ± 1.19	WT: 15.93 (12.17, 20.70)
						Gtf2i*:26	Gtf2i*: 17.41 ± 1.34	Gtf2i*: 15.96 (12.75, 22.52)
						CD:18	CD: 15.62 ± 1.61	CD: 15.03 (9.86, 19.48)
			minutes 41:50		adult	WT: 25	WT: 14.50 ± 0.85	WT: 13.99 (11.94, 16.32)
						Gtf2i*:26	Gtf2i*: 16.31 ± 1.35	Gtf2i*: 14.76 (11.45, 20.81)
						CD:18	CD: 15.55 ± 1.55	CD: 14.82 (10.75, 18.64)
			minutes 51:60		adult	WT: 25	WT: 13.98 ± 1.03	WT: 13.81 (9.21, 16.12)
						Gtf2i*:26	Gtf2i*: 13.13 ± 1.35	Gtf2i*: 12.49 (8.40, 18.05)
						CD:18	CD: 13.47 ± 1.33	CD: 13.94 (9.25, 15.20)
	f		minutes 1:10	Time spent in center (s)	adult	WT: 25	WT: 133.32 ± 5.00	WT: 126.1 (118, 149.1)	linear mixed model; Animal id random effect; Anova to test fixed effects	Genotype: F(2,66) = 2.3104, p=0.10720 Time: F(5,330)= 2.9187, p = 0.01356 Interaction: genotype*time: F(10,330)=1.0105, p=0.43410
						Gtf2i*:26	Gtf2i*: 145.98 ± 8.21	Gtf2i*: 136.75 (121.23, 159.3)
						CD:18	CD: 110.47 ± 5.01	CD: 111.1 (94.03, 128.4)
			minutes 11:20		adult	WT: 25	WT: 145.83 ± 7.97	WT: 148.1 (114.1, 168.6)
						Gtf2i*:26	Gtf2i*: 153.96 ± 7.62	Gtf2i*: 153.65 (129.7, 171.57)
						CD:18	CD: 124.53 ± 8.89	CD: 120.9 (102.43, 148.65)
			minutes 21:30		adult	WT: 25	WT: 154.97 ± 13.82	WT: 140 (117.2, 177.9)
						Gtf2i*:26	Gtf2i*: 140.05 ± 7.68	Gtf2i*: 137.00 (104.58, 172.6)
						CD:18	CD: 114.74 ± 8.25	CD: 113.05 (88.85, 141.73)
			minutes 31:40		adult	WT: 25	WT: 132.78 ± 11.22	WT: 129.1 (93.9, 156.2)
						Gtf2i*:26	Gtf2i*: 138.82 ± 10.38	Gtf2i*: 136.45 (111.55, 172.4)
						CD:18	CD: 122.76 ± 12.29	CD: 108.75 (90.23, 155.58)
			minutes 41:50		adult	WT: 25	WT: 134.91 ± 10.24	WT: 122.4 (98.1, 158.00)
						Gtf2i*:26	Gtf2i*: 144.05 ± 13.81	Gtf2i*: 145.65 (109.45, 187.8)
						CD:18	CD: 119.71 ± 12.93	CD: 110.75 (78.48, 151.13)
			minutes 51:60		adult	WT: 25	WT: 121.76 ± 10.82	WT: 119.2 (88.6, 154.6)
						Gtf2i*:26	Gtf2i*: 115.33 ± 12.63	Gtf2i*: 93.9 (82.9, 161.8)
						CD:18	CD: 105 ± 22.21	CD: 98 (83.58, 134.8)
4	b	Conditioned Fear	Acquisition baseline Percent Freezing	baseline minute 1	adult	WT: 19	WT: 1.38 ± 0.64	WT: 0 (0, 1.33)	linear mixed model; Animal id random effect; Anova to test fixed effects; Tukey's HSD multiple comparison within minute	Genotype: F(2,53)=5.31,p=0.00794 Time: F(1,53)=7.2792,p=0.009335 Interaction: Time*genotype:F(2,53)=0.4134,p=0.6635	WT-Gtf2i*: p=1
						Gtf2i*:17	Gtf2i*: 1.35 ± 0.47	Gtf2i*: 0 ( 0, 2.65)			WT-CD: p=0.04*
						CD:20	CD: 4.29 ± 1.12	CD: 3.54 (0, 5.42)			Gtf2i*-CD:p=0.05
				baseline minute 2	adult	WT: 19	WT: 3.25 ± 0.72	WT: 2.68 (0.655, 5.11)			WT-Gtf2i*: p=1
						Gtf2i*:17	Gtf2i*: 3.29 ± 0.75	Gtf2i*: 2.67 ( 1.33, 4.42)			WT-CD: p =0.35
						CD:20	CD: 5.13 ± 0.73	CD: 5.11 (3, 5.79)			Gtf2i*-CD:p=0.404
			Acquisition Condtioned stimulus Percent Freezing	Condtioned Stimulus minute 3	adult	WT: 19	WT: 17.31 ± 4.10	WT: 10.22(4.43, 25.775)	linear mixed model; Animal id random effect; Anova to test fixed effects; Tukey's HSD multiple comparison within minute	Genotype: F(2,53)=3.43,p=0.0397 Time: F(2,106)=100.307, p < 2.2e-16 Interaction: Time*genotype: F(4,106)=3.97,p=0.0048	WT-Gtf2i*: p=0.98
						Gtf2i*:17	Gtf2i*: 12.76 ± 3.61	Gtf2i*: 7.56(3.57, 15.18)			WT-CD: p=1
						CD:20	CD: 16.181 ± 2.35	CD: 14.63 (10.45, 20.12)			Gtf2i*-CD:p=1
				Condtioned Stimulus minute 4	adult	WT: 19	WT: 27.44 ± 3.81	WT: 26.22 (14.93, 35.55)			WT-Gtf2i*: p=1
						Gtf2i*:17	Gtf2i*: 26.83 ± 4.17	Gtf2i*: 24.89 (14.22, 39.56)			WT-CD: p=0.27
						CD:20	CD: 39.94 ± 3.87	CD: 42.67 (24.33, 50.84)			Gtf2i*-CD:p=0.25
				Condtioned Stimulus minute 5	adult	WT: 19	WT: 53.07 ± 5.63	WT: 47.32 (38.98, 70.54)			WT-Gtf2i*: p=0.065
						Gtf2i*:17	Gtf2i*: 36.25 ± 4.55	Gtf2i*: 39.11 (24.44, 45.54)			WT-CD: p=0.87
						CD:20	CD: 59.97 ± 5.86	CD: 61.16 (49.11, 81.59)			Gtf2i*-CD:p=0.002*
	c		Contextual Fear recall Percent Freezing	Contextual Fear minute 1	adult	WT: 19	WT: 10.06 ± 2.46	WT: 5.33 (3.32, 14.38)	linear mixed model; Animal id random effect; Anova to test fixed effects; Tukey's HSD multiple comparison within time	Genotype: F(2,53)=1.251, p=0.295 Time: F(7,371)=2.72,p=0.0093 Interaction: genotype*time:F(14,371)=2.499,p=0.0021	min1:WT-Gtf2i*:p=1
						Gtf2i*:17	Gtf2i*: 10.93 ± 3.01	Gtf2i*: 4.44 (1.33, 19.56)			min1:WT-CD:p=1
						CD:20	CD: 8.85 ± 1.51	CD: 9.11 (3.43, 11.61)			min1:Gtf2i*- CD: p=1
				Contextual Fear minute 2	adult	WT: 19	WT: 15.7 ± 4.36	WT: 9.33 (5.33, 18)			min2:WT-Gtf2i*:p=0.92
						Gtf2i*:17	Gtf2i*: 10.17 ± 2.76	Gtf2i*: 5.78 (3.11, 10.22)			min2:WT-CD:p=1
						CD:20	CD: 18.35 ± 3.27	CD: 13.81 (9.34, 22.22)			min2:Gtf2i*- CD: p=0.37
				Contextual Fear minute 3	adult	WT: 19	WT: 8.47 ± 2.56	WT: 3.56 (1.33, 11.53)			min3:WT-Gtf2i*:p=1
						Gtf2i*:17	Gtf2i*: 7.21 ± 1.51	Gtf2i*: 7.11 (1.34, 8.89)			min3:WT-CD:p=0.03*
						CD:20	CD: 19.62 ± 3.86	CD: 14.23 (6.8, 29.57)			min3:Gtf2i*- CD: p=0.01*
				Contextual Fear minute 4	adult	WT: 19	WT: 5.47 ± 0.76	WT: 5.78 (2.89, 7.34)			min4:WT-Gtf2i*:p=1
						Gtf2i*:17	Gtf2i*: 8.42 ± 2.15	Gtf2i*: 6.22 (4, 8)			min4:WT-CD:p=0.55
						CD:20	CD: 12.64 ± 2.00	CD: 10.45 (7.01, 19.00)			min4:Gtf2i*- CD: p=1
				Contextual Fear minute 5	adult	WT: 19	WT: 6.48 ± 1.87	WT: 4.42 (1.33, 6)			min5:WT-Gtf2i*:p=0.97
						Gtf2i*:17	Gtf2i*: 11.21 ± 3.03	Gtf2i*: 5.75 (3.56, 15.56)			min5:WT-CD:p=1
						CD:20	CD: 10.56 ± 2.91	CD: 7.09 (4, 14.89)			min5:Gtf2i*- CD: p=1
				Contextual Fear minute 6	adult	WT: 19	WT: 7.90 ± 1.38	WT: 5.78 (4.44, 9.31)			min6:WT-Gtf2i*:p=0.98
						Gtf2i*:17	Gtf2i*: 12.39 ± 2.30	Gtf2i*: 10.22 (6.67, 17.33)			min6:WT-CD:p=1
						CD:20	CD: 12.09 ± 2.93	CD: 7.34 (4.45, 16.61)			min6:Gtf2i*- CD: p=1
				Contextual Fear minute 7	adult	WT: 19	WT: 9.56 ± 2.40	WT: 6.22 (3.775, 9.78)			min7:WT-Gtf2i*:p=1
						Gtf2i*:17	Gtf2i*: 9.55 ± 1.46	Gtf2i*: 9.78 (4.87, 13.78)			min7:WT-CD:p=1
						CD:20	CD: 8.84 ± 1.11	CD: 7.34(6.21, 11.54)			min7:Gtf2i*- CD: p=1
				Contextual Fear minute 8	adult	WT: 19	WT: 13.08 ± 3.81	WT: 5.36 (2.24, 15.18)			min8:WT-Gtf2i*:p=0.88
						Gtf2i*:17	Gtf2i*: 7.22 ± 1.01	Gtf2i*: 6.7 (4.02, 8.93)			min8:WT-CD:p=1
						CD:20	CD: 9.26 ± 1.48	CD: 9.60 (4.12, 13.06)			min8:Gtf2i*- CD: p=1
	d		Cued Fear memory baseline Percent Freezing	baseline minute 1	adult	WT:19	WT: 1.12± 0.47	WT: 0 (0, 1.77)	linear mixed model; Animal id random effect; Anova to test fixed effects	Genotype:F(2,53)=1.061,p=0.353 Time: F(1,53)=9.037,p=0.004 Interaction: genotype*time:F(2,53)=0.2658,p=0.768
						Gtf2i*:17	Gtf2i*: 1.12 ± 0.34	Gtf2i*: 0 (0, 1.78)
						CD:20	CD: 1.91 ± 0.84	CD: 0 (0, 1.77)
				baseline minute 2	adult	WT:19	WT: 1.99 ± 0.59	WT: 1.33 (0, 3.55)
						Gtf2i*:17	Gtf2i*: 2.59 ± 0.77	Gtf2i*: 2.22 (0, 2.67)
						CD:20	CD: 3.49 ± 0.91	CD: 2.44 (0, 5.55)
			Cued Fear memory Percent Freezing	Cued Fear minute 3	adult	WT:19	WT: 61.87 ± 2.54	WT: 62.22 (54.22, 69.84)	linear mixed model; Animal id random effect; Anova to test fixed effects	Genotype:F(2,53)=0.3014, p=0.741 Time:F(7,371)=21.58,p < 2e-16 Interaction:genotype*time:F(14,371)=0.213,p=0.99
						Gtf2i*:17	Gtf2i*: 59.01 ± 1.97	Gtf2i*: 59.11 (51.77, 64.44)
						CD:20	CD: 61.89 ± 3.50	CD: 64.89 (50.95, 70.89)
				Cued Fear minute 4	adult	WT:19	WT: 62.59 ± 3.80	WT: 63.27 (52, 72.89)
						Gtf2i*:17	Gtf2i*: 59.04 ± 3.71	Gtf2i*: 60.89 (45.78, 68.89)
						CD:20	CD: 61.01 ± 3.78	CD: 64.00 (51.11, 69.33)
				Cued Fear minute 5	adult	WT:19	WT: 55.04 ± 5.58	WT: 53.78 (36.89, 74.67)
						Gtf2i*:17	Gtf2i*: 53.23 ± 5.56	Gtf2i*: 59.11 (26.22, 70.67)
						CD:20	CD: 55.76 ± 3.81	CD: 54.46 (48.56, 68.93)
				Cued Fear minute 6	adult	WT:19	WT: 51.04 ± 6.51	WT: 48 (27.49, 80)
						Gtf2i*:17	Gtf2i*: 43.97 ± 5.58	Gtf2i*: 38.67 (24, 65.93)
						CD:20	CD: 50.74 ± 4.16	CD: 54.45 (40.33, 59.37)
				Cued Fear minute 7	adult	WT:19	WT: 43.52 ± 5.96	WT: 41.41 (22.89, 59.89)
						Gtf2i*:17	Gtf2i*: 42.16 ± 5.35	Gtf2i*: 38.22 (23.11, 58.85)
						CD:20	CD: 46.47 ± 4.53	CD: 44.44 (37.68, 58.89)
				Cued Fear minute 8	adult	WT:19	WT: 40.48 ± 6.50	WT: 32.89 (14.63, 61.56)
						Gtf2i*:17	Gtf2i*: 35.37 ± 6.23	Gtf2i*: 32.44 (16.89, 57.33)
						CD:20	CD: 36.79 ± 5.26	CD: 26.66 (21.25, 55.56)
				Cued Fear minute 9	adult	WT:19	WT: 42.20 ± 5.12	WT: 38.22 (28.61, 54.89)
						Gtf2i*:17	Gtf2i*: 33.62 ± 5.20	Gtf2i*: 40.44 (13.33, 47.11)
						CD:20	CD: 41.42 ± 6.11	CD: 41.56 (22.53, 62.71)
				Cued Fear minute 10	adult	WT:19	WT: 40.11 ± 7.02	WT: 29.46 (16.30, 67.25)
						Gtf2i*:17	Gtf2i*: 38.18 ± 7.26	Gtf2i*: 26.67 (12.95, 61.61)
						CD:20	CD: 40.96 ± 5.68	CD: 44.67 (17.74,, 54.24)
